# SARS-CoV-2 Spike Protein Interacts with Multiple Innate Immune Receptors

**DOI:** 10.1101/2020.07.29.227462

**Authors:** Chao Gao, Junwei Zeng, Nan Jia, Kathrin Stavenhagen, Yasuyuki Matsumoto, Hua Zhang, Jiang Li, Adam J. Hume, Elke Mühlberger, Irma van Die, Julian Kwan, Kelan Tantisira, Andrew Emili, Richard D. Cummings

## Abstract

The spike (S) glycoprotein in the envelope of SARS-CoV-2 is densely glycosylated but the functions of its glycosylation are unknown. Here we demonstrate that S is recognized in a glycan-dependent manner by multiple innate immune receptors including the mannose receptor MR/CD206, DC-SIGN/CD209, L-SIGN/CD209L, and MGL/CLEC10A/CD301. Single-cell RNA sequencing analyses indicate that such receptors are highly expressed in innate immune cells in tissues susceptible to SARS-CoV-2 infection. Binding of the above receptors to S is characterized by affinities in the picomolar range and consistent with S glycosylation analysis demonstrating a variety of N- and O-glycans as receptor ligands. These results indicate multiple routes for SARS-CoV-2 to interact with human cells and suggest alternative strategies for therapeutic intervention.
