## Supplementary Table 1 for "SARS-CoV-2 Spike Protein Interacts with Multiple Innate Immune Receptors"

### Sheet: Replicate1
Composition	Observed monoisotopic Mass (m/z)	Relative abundance (%)
		S full length	S1	S2
Hex5 HexNAc2	1579.8	68.16	11.32	13.03
Hex6 HexNAc2	1783.9	10.92	3.31	3.42
Fuc1 Hex4 HexNAc3	1794.9	3.34	5.67	5.09
Fuc1 Hex3 HexNAc4	1836	12.7	93.81	26.1
Hex4 HexNAc4	1866	2.09	4.23	2.15
Hex7 HexNAc2	1988	11.19	2.59	5.41
Hex6 HexNAc3	2029.1	14.98	4	8.75
Fuc1 Hex4 HexNAc4	2040.1	12.83	52.37	17.35
Hex5 HexNAc4	2070	9.07	5.48	5.27
Fuc1 Hex3 HexNAc5	2081.1	33.04	95.05	64.99
Hex4 HexNAc5	2111.1	5.03	3.74	5.17
Hex3 HexNAc6	2152.1	1.57	5.44	6.36
NeuAc1 Hex5 HexNAc3	2186.1	2.08	1.7	1.47
Hex8 HexNAc2	2192.1	4.27	1.61	0.65
Fuc1 Hex6 HexNAc3	2203.1	4.97	4.73	4.36
Fuc2 Hex4 HexNAc4	2213.1	4.84	13.81	3.11
Fuc1 Hex5 HexNAc4	2244.1	70.18	100	40.13
Fuc2 Hex3 HexNAc5	2255.1	3.33	16.86	2.62
Fuc1 Hex4 HexNAc5	2285.1	100	72.84	85.76
Hex5 HexNAc5	2315.2	4.27	4.14	3.92
Fuc1 Hex3 HexNAc6	2326.2	23.26	84.82	90.5
Fuc2 Hex5 HexNAc4	2418.3	20.67	21.25	9.19
NeuAc1 Hex5 HexNAc4	2431.2	2.61	2.13	1.98
Fuc2 Hex4 HexNAc5	2459.3	46.05	66.65	19.25
Fuc1 Hex5 HexNAc5	2489.3	87.62	36.1	36.93
Fuc2 Hex3 HexNAc6	2500.3	4.33	20.68	1.8
Fuc1 Hex4 HexNAc6	2530.3	8.81	20.35	27.98
Fuc1 Hex3 HexNAc7	2571.3	8.35	15.73	4.99
Fuc3 Hex5 HexNAc4	2591.3	3.52	5.28	2.45
NeuAc1 Fuc1 Hex5 HexNAc4	2605.3	71.64	70.77	51.6
Fuc3 Hex4 HexNAc5	2633.3	11.25	8.46	3.07
NeuAc1 Fuc1 Hex4 HexNAc5	2646.3	9.76	16.57	5.68
Fuc2 Hex5 HexNAc5	2663.3	17.58	5.64	6.61
Fuc3 Hex3 HexNAc6	2674.4	2.13	7.24	1.41
Fuc1 Hex6 HexNAc5	2693.4	17.58	29.95	18.74
Fuc1 Hex5 HexNAc6	2734.4	16.47	17.24	32.24
NeuAc1 Fuc2 Hex5 HexNAc4	2779.4	9.01	6.31	3.96
NeuAc1 Fuc2 Hex4 HexNAc5	2820.4	11.41	10.51	2.37
Fuc3 Hex5 HexNAc5	2837.4	7.84	2.1	1.37
NeuAc1 Fuc1 Hex5 HexNAc5	2850.4	13.86	7.66	4.9
Fuc2 Hex6 HexNAc5	2867.5	6.46	5.3	1.39
NeuAc1 Hex6 HexNAc5	2880.4	2.02	1.7	2.13
NeuAc1 Fuc1 Hex4 HexNAc6	2891.4	3.4	6.19	5.32
Fuc2 Hex5 HexNAc6	2908.4	5.49	7.26	5
Fuc1 Hex6 HexNAc6	2938.4	24.02	9.97	28.02
NeuAc2 Fuc1 Hex5 HexNAc4	2966.5	5.32	11.95	2.59
NeuAc1 Fuc1 Hex6 HexNAc5	3054.5	22.09	23.36	10.49
NeuAc1 Fuc1 Hex5 HexNAc6	3094.5	8.46	8.65	10.28
Fuc2 Hex6 HexNAc6	3112.6	7.53	2.75	6.86
Fuc1 Hex7 HexNAc6	3142.6	47.96	12.23	76.82
Fuc1 Hex6 HexNAc7	3183.6	4.82	3.14	8.34
NeuAc1 Fuc2 Hex6 HexNAc5	3227.6	3.9	2.75	0.69
NeuAc1 Fuc2 Hex5 HexNAc6	3269.6	2.8	2.4	1.65
Fuc3 Hex6 HexNAc6	3286.7	6.23	1.44	3.17
NeuAc1 Fuc1 Hex6 HexNAc6	3299.7	17.26	6.08	15.03
Fuc2 Hex7 HexNAc6	3316.6	8.52	2.91	14.44
NeuAc2 Fuc2 Hex5 HexNAc5	3385.7	8.51	2.18	7.86
NeuAc2 Fuc1 Hex6 HexNAc5	3415.8	9.04	10.28	5.46
NeuAc1 Fuc2 Hex6 HexNAc6	3473.7	3.43	1.34	2.63
NeuAc2 Hex6 HexNAc6	3486.8	4.1	1.68	1.63
NeuAc1 Fuc1 Hex7 HexNAc6	3503.8	49.21	11.26	71.81
NeuAc1 Fuc1 Hex6 HexNAc7	3544.7	3.56	1.74	4.52
Fuc2 Hex7 HexNAc7	3561.8	3.78	0.75	3
NeuAc2 Fuc1 Hex6 HexNAc6	3660.8	4	1.88	3.27
NeuAc1 Fuc2 Hex7 HexNAc6	3677.8	9.23	2.17	9.79
NeuAc1 Fuc1 Hex7 HexNAc7	3748.9	11.42	1.71	7.98
NeuAc3 Fuc1 Hex6 HexNAc5	3776.9	1.75	7.51	1.26
NeuAc2 Fuc1 Hex7 HexNAc6	3864.9	41.88	27.41	54.85
NeuAc2 Fuc2 Hex7 HexNAc6	4039	2.96	0.92	2.8
NeuAc2 Fuc1 Hex7 HexNAc7	4110	2.81	1.22	1.63
NeuAc3 Fuc1 Hex7 HexNAc6	4226.1	8.53	12.35	12.32
NeuAc4 Fuc1 Hex7 HexNAc6	4587.3	2.79	2.35	3.99
NeuAc4 Fuc1 Hex7 HexNAc7	4832.4	0.11	0.04	0.06
NeuAc4 Fuc1 Hex8 HexNAc7	5036.5	0.09	0.03	0.06

### Sheet: Replicate2
Composition	Observed monoisotopic Mass (m/z)	Relative abundance (%)
		S full length	S1	S2
Hex5 HexNAc2	1579.8	36.82	7.9	18.46
Hex6 HexNAc2	1783.9	8.12	2.08	4.76
Fuc1 Hex4 HexNAc3	1794.9	2.37	4.68	6.7
Fuc1 Hex3 HexNAc4	1836	10.21	85.65	35.68
Hex4 HexNAc4	1866	2.12	2.82	2.76
Hex7 HexNAc2	1988	9.99	1.72	9.23
Hex6 HexNAc3	2029.1	13.15	2.61	11.97
Fuc1 Hex4 HexNAc4	2040.1	11.19	46.19	21.31
Hex5 HexNAc4	2070	9.48	4	5.81
Fuc1 Hex3 HexNAc5	2081.1	37.64	100	67.4
Hex4 HexNAc5	2111.1	4.13	2.91	5.57
Hex3 HexNAc6	2152.1	1.49	5.18	14.26
NeuAc1 Hex5 HexNAc3	2186.1	2.94	1.44	0.69
Hex8 HexNAc2	2192.1	4.12	1.06	0.89
Fuc1 Hex6 HexNAc3	2203.1	4.37	3.37	5.86
Fuc2 Hex4 HexNAc4	2213.1	4.31	11.81	3.67
Fuc1 Hex5 HexNAc4	2244.1	62.63	82.85	42.04
Fuc2 Hex3 HexNAc5	2255.1	2.65	18.6	3.11
Fuc1 Hex4 HexNAc5	2285.1	100	81.99	76.04
Hex5 HexNAc5	2315.2	4.23	2.9	3.89
Fuc1 Hex3 HexNAc6	2326.2	26.75	93.59	100
Fuc2 Hex5 HexNAc4	2418.3	22.45	20.94	9.4
NeuAc1 Hex5 HexNAc4	2431.2	3.2	2.23	0.76
Fuc2 Hex4 HexNAc5	2459.3	46.35	71.64	22.63
Fuc1 Hex5 HexNAc5	2489.3	98.19	37.84	35.98
Fuc2 Hex3 HexNAc6	2500.3	4.57	36.08	3
Fuc1 Hex4 HexNAc6	2530.3	9.3	21.43	38.33
Fuc1 Hex3 HexNAc7	2571.3	9.51	17.35	8.39
Fuc3 Hex5 HexNAc4	2591.3	8.23	3.23	3.64
NeuAc1 Fuc1 Hex5 HexNAc4	2605.3	98.17	89.62	14.56
Fuc3 Hex4 HexNAc5	2633.3	12.51	7.5	2.91
NeuAc1 Fuc1 Hex4 HexNAc5	2646.3	17.08	27.78	1.82
Fuc2 Hex5 HexNAc5	2663.3	24.47	5.35	6.75
Fuc3 Hex3 HexNAc6	2674.4	2.3	8.58	2.26
Fuc1 Hex6 HexNAc5	2693.4	31.66	30.03	20.76
Fuc1 Hex5 HexNAc6	2734.4	19.1	18.68	36.38
NeuAc1 Fuc2 Hex5 HexNAc4	2779.4	11.95	6.33	2.51
NeuAc1 Fuc2 Hex4 HexNAc5	2820.4	18.27	14.19	0.86
Fuc3 Hex5 HexNAc5	2837.4	10.84	1.1	1.44
NeuAc1 Fuc1 Hex5 HexNAc5	2850.4	22.91	8.17	1.72
Fuc2 Hex6 HexNAc5	2867.5	7.68	4.18	3.42
NeuAc1 Hex6 HexNAc5	2880.4	2.53	1.13	1.33
NeuAc1 Fuc1 Hex4 HexNAc6	2891.4	3.99	6.84	2.31
Fuc2 Hex5 HexNAc6	2908.4	5.85	6.65	6.43
Fuc1 Hex6 HexNAc6	2938.4	30.12	10.82	34.21
NeuAc2 Fuc1 Hex5 HexNAc4	2966.5	12.88	10.63	0.68
NeuAc1 Fuc1 Hex6 HexNAc5	3054.5	32.97	26.64	4.05
NeuAc1 Fuc1 Hex5 HexNAc6	3094.5	12.05	11.14	3.8
Fuc2 Hex6 HexNAc6	3112.6	9.89	2.56	7.32
Fuc1 Hex7 HexNAc6	3142.6	51.92	14.01	74.2
Fuc1 Hex6 HexNAc7	3183.6	6.87	3.19	10.55
NeuAc1 Fuc2 Hex6 HexNAc5	3227.6	6.28	2.49	0.85
NeuAc1 Fuc2 Hex5 HexNAc6	3269.6	3.69	2.43	0.63
Fuc3 Hex6 HexNAc6	3286.7	4.2	0.75	5.06
NeuAc1 Fuc1 Hex6 HexNAc6	3299.7	32.55	0.22	5.74
Fuc2 Hex7 HexNAc6	3316.6	13.46	2.79	15.86
NeuAc2 Fuc2 Hex5 HexNAc5	3385.7	12.48	0.25	9.01
NeuAc2 Fuc1 Hex6 HexNAc5	3415.8	22.84	10.02	0.71
NeuAc1 Fuc2 Hex6 HexNAc6	3473.7	5.87	0.99	0.86
NeuAc2 Hex6 HexNAc6	3486.8	1.52	0.46	0.2
NeuAc1 Fuc1 Hex7 HexNAc6	3503.8	68.87	15.12	23.48
NeuAc1 Fuc1 Hex6 HexNAc7	3544.7	6.33	2.5	1.88
Fuc2 Hex7 HexNAc7	3561.8	6.3	0.67	3.29
NeuAc2 Fuc1 Hex6 HexNAc6	3660.8	8.22	1.3	1.15
NeuAc1 Fuc2 Hex7 HexNAc6	3677.8	16.7	2.04	3.06
NeuAc1 Fuc1 Hex7 HexNAc7	3748.9	21.09	1.11	2.97
NeuAc3 Fuc1 Hex6 HexNAc5	3776.9	4.28	1.56	0.04
NeuAc2 Fuc1 Hex7 HexNAc6	3864.9	87.96	9.84	2.34
NeuAc2 Fuc2 Hex7 HexNAc6	4039	7.11	0.64	0.15
NeuAc2 Fuc1 Hex7 HexNAc7	4110	5.43	0.21	0.09
NeuAc3 Fuc1 Hex7 HexNAc6	4226.1	23.14	2.47	0.13
NeuAc4 Fuc1 Hex7 HexNAc6	4587.3	6.66	0.63	0.02
NeuAc4 Fuc1 Hex7 HexNAc7	4832.4	0.08	<0.01	<0.01
NeuAc4 Fuc1 Hex8 HexNAc7	5036.5	0.02	<0.01	<0.01

### Sheet: Replicate3
Composition	Observed monoisotopic Mass (m/z)	Relative abundance (%)
		S full length	S1	S2
Hex5 HexNAc2	1579.8	9.6	4.15
Hex6 HexNAc2	1783.9	9.35	4.7
Fuc1 Hex4 HexNAc3	1794.9	9.14	6.56
Fuc1 Hex3 HexNAc4	1836	17.11	27.1
Hex4 HexNAc4	1866	1.27	1.62
Hex7 HexNAc2	1988	23.03	7.04
Hex6 HexNAc3	2029.1	10.65	5.5
Fuc1 Hex4 HexNAc4	2040.1	7.8	26.07
Hex5 HexNAc4	2070	5.44	3.4
Fuc1 Hex3 HexNAc5	2081.1	100	100
Hex4 HexNAc5	2111.1	3.36	2.76
Hex3 HexNAc6	2152.1	1.98	2.43
NeuAc1 Hex5 HexNAc3	2186.1	0.45	0.43
Hex8 HexNAc2	2192.1	13.41	5.18
Fuc1 Hex6 HexNAc3	2203.1	4.92	11.48
Fuc2 Hex4 HexNAc4	2213.1	3.61	18.84
Fuc1 Hex5 HexNAc4	2244.1	24.57	72.84
Fuc2 Hex3 HexNAc5	2255.1	3.08	8.4
Fuc1 Hex4 HexNAc5	2285.1	81.22	87.68
Hex5 HexNAc5	2315.2	3.88	3.56
Fuc1 Hex3 HexNAc6	2326.2	72.08	91.15
Fuc2 Hex5 HexNAc4	2418.3	9.09	33.23
NeuAc1 Hex5 HexNAc4	2431.2	1.24	1.73
Fuc2 Hex4 HexNAc5	2459.3	15.58	44.13
Fuc1 Hex5 HexNAc5	2489.3	66.48	82.47
Fuc2 Hex3 HexNAc6	2500.3	2.35	8.59
Fuc1 Hex4 HexNAc6	2530.3	37.08	31.29
Fuc1 Hex3 HexNAc7	2571.3	17.93	33.85
Fuc3 Hex5 HexNAc4	2591.3	2.03	3.17
NeuAc1 Fuc1 Hex5 HexNAc4	2605.3	6.52	7.48
Fuc3 Hex4 HexNAc5	2633.3	5.12	8.94
NeuAc1 Fuc1 Hex4 HexNAc5	2646.3	1.31	1.17
Fuc2 Hex5 HexNAc5	2663.3	13.08	11.29
Fuc3 Hex3 HexNAc6	2674.4	16.27	6.3
Fuc1 Hex6 HexNAc5	2693.4	22.1	57.98
Fuc1 Hex5 HexNAc6	2734.4	34.15	29.84
NeuAc1 Fuc2 Hex5 HexNAc4	2779.4	11.96	8.19
NeuAc1 Fuc2 Hex4 HexNAc5	2820.4	0.91	1.24
Fuc3 Hex5 HexNAc5	2837.4	2.51	1.48
NeuAc1 Fuc1 Hex5 HexNAc5	2850.4	2.48	2.64
Fuc2 Hex6 HexNAc5	2867.5	4.08	9.15
NeuAc1 Hex6 HexNAc5	2880.4	2.33	2.05
NeuAc1 Fuc1 Hex4 HexNAc6	2891.4	2.71	0.93
Fuc2 Hex5 HexNAc6	2908.4	7.11	13.17
Fuc1 Hex6 HexNAc6	2938.4	38.56	33.74
NeuAc2 Fuc1 Hex5 HexNAc4	2966.5	2.06	1.32
NeuAc1 Fuc1 Hex6 HexNAc5	3054.5	2.49	2.96
NeuAc1 Fuc1 Hex5 HexNAc6	3094.5	2.12	1
Fuc2 Hex6 HexNAc6	3112.6	11.05	6.97
Fuc1 Hex7 HexNAc6	3142.6	44.38	39.59
Fuc1 Hex6 HexNAc7	3183.6	10.05	5.91
NeuAc1 Fuc2 Hex6 HexNAc5	3227.6	0.68	0.41
NeuAc1 Fuc2 Hex5 HexNAc6	3269.6	0.48	0.46
Fuc3 Hex6 HexNAc6	3286.7	4.03	1.7
NeuAc1 Fuc1 Hex6 HexNAc6	3299.7	3.75	1.55
Fuc2 Hex7 HexNAc6	3316.6	8.41	7.07
NeuAc2 Fuc2 Hex5 HexNAc5	3385.7	12.56	7.11
NeuAc2 Fuc1 Hex6 HexNAc5	3415.8	1.31	0.17
NeuAc1 Fuc2 Hex6 HexNAc6	3473.7	0.49	0.19
NeuAc2 Hex6 HexNAc6	3486.8	3.32	1.47
NeuAc1 Fuc1 Hex7 HexNAc6	3503.8	5.21	1.68
NeuAc1 Fuc1 Hex6 HexNAc7	3544.7	0.89	0.28
Fuc2 Hex7 HexNAc7	3561.8	3.78	2.01
NeuAc2 Fuc1 Hex6 HexNAc6	3660.8	0.17	0.04
NeuAc1 Fuc2 Hex7 HexNAc6	3677.8	0.56	0.18
NeuAc1 Fuc1 Hex7 HexNAc7	3748.9	1.6	0.02
NeuAc3 Fuc1 Hex6 HexNAc5	3776.9	0.65	0.12
NeuAc2 Fuc1 Hex7 HexNAc6	3864.9	0.22	0.01
NeuAc2 Fuc2 Hex7 HexNAc6	4039	<0.01	<0.01
NeuAc2 Fuc1 Hex7 HexNAc7	4110	<0.01	<0.01
NeuAc3 Fuc1 Hex7 HexNAc6	4226.1	<0.01	<0.01
NeuAc4 Fuc1 Hex7 HexNAc6	4587.3	<0.01	<0.01
NeuAc4 Fuc1 Hex7 HexNAc7	4832.4	<0.01	<0.01
NeuAc4 Fuc1 Hex8 HexNAc7	5036.5	<0.01	<0.01
