## Supplementary Table 2 for "SARS-CoV-2 Spike Protein Interacts with Multiple Innate Immune Receptors"

### Sheet: DC-SIGN
#	NAME	Sequence	AVERAGE RFU	ST DEV	%CV
1	A2G0-ASN	GlcNAcb1-2Mana1-6(GlcNAcb1-2Mana1-3)Manb1-4GlcNAcb1-4GlcNAcb1-Asn	15253.2	2427.86	15.917
2	224A3G0-ASN	GlcNAcb1-2Mana1-6(GlcNAcb1-4(GlcNAcb1-2)Mana1-3)Manb1-4GlcNAcb1-4GlcNAcb1-Asn	279.25	149.433	53.5123
3	226A3G0-ASN	GlcNAcb1-6(GlcNAcb1-2)Mana1-6(GlcNAcb1-2Mana1-3)Manb1-4GlcNAcb1-4GlcNAcb1-Asn	12507	2313.69	18.4992
4	A4G0-ASN	GlcNAcb1-6(GlcNAcb1-2)Mana1-6(GlcNAcb1-4(GlcNAcb1-2)Mana1-3)Manb1-4GlcNAcb1-4GlcNAcb1-Asn	191.5	69.6156	36.3528
5	A2G0F-ASN	GlcNAcb1-2Mana1-6(GlcNAcb1-2Mana1-3)Manb1-4GlcNAcb1-4(Fuca1-6)GlcNAcb1-Asn	2102.75	567.194	26.9739
6	224A3G0F-ASN	GlcNAcb1-2Mana1-6(GlcNAcb1-4(GlcNAcb1-2)Mana1-3)Manb1-4GlcNAcb1-4(Fuca1-6)GlcNAcb1-Asn	180.25	74.0332	41.0725
7	226A3G0F-ASN	GlcNAcb1-6(GlcNAcb1-2)Mana1-6(GlcNAcb1-2Mana1-3)Manb1-4GlcNAcb1-4(Fuca1-6)GlcNAcb1-Asn	2812.75	593.401	21.0968
8	A4G0F-ASN	GlcNAcb1-6(GlcNAcb1-2)Mana1-6(GlcNAcb1-4(GlcNAcb1-2)Mana1-3)Manb1-4GlcNAcb1-4(Fuca1-6)GlcNAcb1-Asn	122.5	43.6081	35.5985
9	A2G2-ASN	Galb1-4GlcNAcb1-2Mana1-6(Galb1-4GlcNAcb1-2Mana1-3)Manb1-4GlcNAcb1-4GlcNAcb1-Asn	158	72.7553	46.0477
10	224A3G3-ASN	Galb1-4GlcNAcb1-2Mana1-6(Galb1-4GlcNAcb1-4(Galb1-4GlcNAcb1-2)Mana1-3)Manb1-4GlcNAcb1-4GlcNAcb1-Asn	150.5	46.9432	31.1915
11	226A3G3-ASN	Galb1-4GlcNAcb1-6(Galb1-4GlcNAcb1-2)Mana1-6(Galb1-4GlcNAcb1-2Mana1-3)Manb1-4GlcNAcb1-4GlcNAcb1-Asn	277.5	71.789	25.8699
12	A4G4-ASN	Galb1-4GlcNAcb1-6(Galb1-4GlcNAcb1-2)Mana1-6(Galb1-4GlcNAcb1-4(Galb1-4GlcNAcb1-2)Mana1-3)Manb1-4GlcNAcb1-4GlcNAcb1-Asn	321.25	94.9013	29.5412
13	A2G2F-ASN	Galb1-4GlcNAcb1-2Mana1-6(Galb1-4GlcNAcb1-2Mana1-3)Manb1-4GlcNAcb1-4(Fuca1-6)GlcNAcb1-Asn	244.75	80.8017	33.014
14	224A3G3F-ASN	Galb1-4GlcNAcb1-2Mana1-6(Galb1-4GlcNAcb1-4(Galb1-4GlcNAcb1-2)Mana1-3)Manb1-4GlcNAcb1-4(Fuca1-6)GlcNAcb1-Asn	243.5	63.5741	26.1085
15	226A3G3F-ASN	Galb1-4GlcNAcb1-6(Galb1-4GlcNAcb1-2)Mana1-6(Galb1-4GlcNAcb1-2Mana1-3)Manb1-4GlcNAcb1-4(Fuca1-6)GlcNAcb1-Asn	389	264.72	68.0514
16	A4G4F-ASN	Galb1-4GlcNAcb1-6(Galb1-4GlcNAcb1-2)Mana1-6(Galb1-4GlcNAcb1-4(Galb1-4GlcNAcb1-2)Mana1-3)Manb1-4GlcNAcb1-4(Fuca1-6)GlcNAcb1-Asn	259	163.407	63.0917
17	2_3SA2-A2G2-ASN	Neu5Aca2-3Galb1-4GlcNAcb1-2Mana1-6(Neu5Aca2-3Galb1-4GlcNAcb1-2Mana1-3)Manb1-4GlcNAcb1-4GlcNAcb1-Asn	249.5	46.3645	18.583
18	2_3SA3-224A3G3-ASN	Neu5Aca2-3Galb1-4GlcNAcb1-2Mana1-6(Neu5Aca2-3Galb1-4GlcNAcb1-4(Neu5Aca2-3Galb1-4GlcNAcb1-2)Mana1-3)Manb1-4GlcNAcb1-4GlcNAcb1-Asn	132.25	45.3091	34.2602
19	2_3SA3-226A3G3-ASN	Neu5Aca2-3Galb1-4GlcNAcb1-6(Neu5Aca2-3Galb1-4GlcNAcb1-2)Mana1-6(Neu5Aca2-3Galb1-4GlcNAcb1-2Mana1-3)Manb1-4GlcNAcb1-4GlcNAcb1-Asn	225.25	161.508	71.7018
20	2_3SA4-A4G4-ASN	Neu5Aca2-3Galb1-4GlcNAcb1-6(Neu5Aca2-3Galb1-4GlcNAcb1-2)Mana1-6(Neu5Aca2-3Galb1-4GlcNAcb1-4(Neu5Aca2-3Galb1-4GlcNAcb1-2)Mana1-3)Manb1-4GlcNAcb1-4GlcNAcb1-Asn	160.75	46.27	28.7839
21	2_3SA2-A2G2F-ASN	Neu5Aca2-3Galb1-4GlcNAcb1-2Mana1-6(Neu5Aca2-3Galb1-4GlcNAcb1-2Mana1-3)Manb1-4GlcNAcb1-4(Fuca1-6)GlcNAcb1-Asn	191.5	45.2953	23.6529
22	2_3SA3-224A3G3F-ASN	Neu5Aca2-3Galb1-4GlcNAcb1-2Mana1-6(Neu5Aca2-3Galb1-4GlcNAcb1-4(Neu5Aca2-3Galb1-4GlcNAcb1-2)Mana1-3)Manb1-4GlcNAcb1-4(Fuca1-6)GlcNAcb1-Asn	143.5	63.5898	44.3135
23	2_3SA3-226A3G3F-ASN	Neu5Aca2-3Galb1-4GlcNAcb1-6(Neu5Aca2-3Galb1-4GlcNAcb1-2)Mana1-6(Neu5Aca2-3Galb1-4GlcNAcb1-2Mana1-3)Manb1-4GlcNAcb1-4(Fuca1-6)GlcNAcb1-Asn	229.75	113.088	49.2222
24	2_3SA4-A4G4F-ASN	Neu5Aca2-3Galb1-4GlcNAcb1-6(Neu5Aca2-3Galb1-4GlcNAcb1-2)Mana1-6(Neu5Aca2-3Galb1-4GlcNAcb1-4(Neu5Aca2-3Galb1-4GlcNAcb1-2)Mana1-3)Manb1-4GlcNAcb1-4(Fuca1-6)GlcNAcb1-Asn	239.5	88.3874	36.905
25	2_6SA2-A2G2-ASN	Neu5Aca2-6Galb1-4GlcNAcb1-2Mana1-6(Neu5Aca2-6Galb1-4GlcNAcb1-2Mana1-3)Manb1-4GlcNAcb1-4GlcNAcb1-Asn	329	257.222	78.1831
26	2_6SA3_224A3G3-ASN	Neu5Aca2-6Galb1-4GlcNAcb1-2Mana1-6(Neu5Aca2-6Galb1-4GlcNAcb1-4(Neu5Aca2-6Galb1-4GlcNAcb1-2)Mana1-3)Manb1-4GlcNAcb1-4GlcNAcb1-Asn	160	63.5557	39.7223
27	2_6SA3-226A3G3-ASN	Neu5Aca2-6Galb1-4GlcNAcb1-6(Neu5Aca2-6Galb1-4GlcNAcb1-2)Mana1-6(Neu5Aca2-6Galb1-4GlcNAcb1-2Mana1-3)Manb1-4GlcNAcb1-4GlcNAcb1-Asn	280	20.7043	7.39438
28	2_6SA4-A4G4-ASN	Neu5Aca2-6Galb1-4GlcNAcb1-6(Neu5Aca2-6Galb1-4GlcNAcb1-2)Mana1-6(Neu5Aca2-6Galb1-4GlcNAcb1-4(Neu5Aca2-6Galb1-4GlcNAcb1-2)Mana1-3)Manb1-4GlcNAcb1-4GlcNAcb1-Asn	213	150.211	70.5216
29	2_6SA2-A2G2F-ASN	Neu5Aca2-6Galb1-4GlcNAcb1-2Mana1-6(Neu5Aca2-6Galb1-4GlcNAcb1-2Mana1-3)Manb1-4GlcNAcb1-4(Fuca1-6)GlcNAcb1-Asn	215	64.6426	30.0663
30	2_6SA3-224A3G3F-ASN	Neu5Aca2-6Galb1-4GlcNAcb1-2Mana1-6(Neu5Aca2-6Galb1-4GlcNAcb1-4(Neu5Aca2-6Galb1-4GlcNAcb1-2)Mana1-3)Manb1-4GlcNAcb1-4(Fuca1-6)GlcNAcb1-Asn	156.5	61.1146	39.0509
31	2_6SA3-226A3G3F-ASN	Neu5Aca2-6Galb1-4GlcNAcb1-6(Neu5Aca2-6Galb1-4GlcNAcb1-2)Mana1-6(Neu5Aca2-6Galb1-4GlcNAcb1-2Mana1-3)Manb1-4GlcNAcb1-4(Fuca1-6)GlcNAcb1-Asn	166	87.0096	52.4154
32	2_6SA4-A4G4F-ASN	Neu5Aca2-6Galb1-4GlcNAcb1-6(Neu5Aca2-6Galb1-4GlcNAcb1-2)Mana1-6(Neu5Aca2-6Galb1-4GlcNAcb1-4(Neu5Aca2-6Galb1-4GlcNAcb1-2)Mana1-3)Manb1-4GlcNAcb1-4(Fuca1-6)GlcNAcb1-Asn	218.75	35.9572	16.4376
33	Man3-ASN	Mana1-6(Mana1-3)Manb1-4GlcNAcb1-4GlcNAcb1-Asn	244	39.0811	16.0168
34	Man5-AEAB	Mana1-6(Mana1-3)Mana1-6(Mana1-3)Manb1-4GlcNAcb1-4GlcNAc-AEAB	7329.75	4137.21	56.4441
35	NA2-AEAB	Galb1-4GlcNAcb1-2Mana1-6(Galb1-4GlcNAcb1-2Mana1-3)Manb1-4GlcNAcb1-4GlcNAc-AEAB	1549.75	52.392	3.38067
36	2_6SA-NA2-AEAB	Neu5Aca2-6Galb1-4GlcNAcb1-2Mana1-6(Neu5Aca2-6Galb1-4GlcNAcb1-2Mana1-3)Manb1-4GlcNAcb1-4GlcNAc-AEAB	1695.75	105.015	6.19286
37	LSTc	Neu5Aca2-6Galb1-4GlcNAcb1-3Galb1-4Glc-AEAB	2270.25	78.5552	3.4602
38	LS-Tetrasaccharide d / LSTd / Sialyl-Lacto-N-tetraose d	Neu5Aca2-3Galb1-4GlcNAcb1-3Galb1-4Glc-AEAB	2053.75	87.6979	4.27013

### Sheet: L-SIGN
#	NAME	Sequence	AVERAGE RFU	ST DEV	%CV
1	A2G0-ASN	GlcNAcb1-2Mana1-6(GlcNAcb1-2Mana1-3)Manb1-4GlcNAcb1-4GlcNAcb1-Asn	13216.8	675.027	5.10736
2	224A3G0-ASN	GlcNAcb1-2Mana1-6(GlcNAcb1-4(GlcNAcb1-2)Mana1-3)Manb1-4GlcNAcb1-4GlcNAcb1-Asn	278	37.6386	13.5391
3	226A3G0-ASN	GlcNAcb1-6(GlcNAcb1-2)Mana1-6(GlcNAcb1-2Mana1-3)Manb1-4GlcNAcb1-4GlcNAcb1-Asn	9926	1711.67	17.2443
4	A4G0-ASN	GlcNAcb1-6(GlcNAcb1-2)Mana1-6(GlcNAcb1-4(GlcNAcb1-2)Mana1-3)Manb1-4GlcNAcb1-4GlcNAcb1-Asn	230.75	101.421	43.9528
5	A2G0F-ASN	GlcNAcb1-2Mana1-6(GlcNAcb1-2Mana1-3)Manb1-4GlcNAcb1-4(Fuca1-6)GlcNAcb1-Asn	1104	352.531	31.9321
6	224A3G0F-ASN	GlcNAcb1-2Mana1-6(GlcNAcb1-4(GlcNAcb1-2)Mana1-3)Manb1-4GlcNAcb1-4(Fuca1-6)GlcNAcb1-Asn	189.5	65.3733	34.4978
7	226A3G0F-ASN	GlcNAcb1-6(GlcNAcb1-2)Mana1-6(GlcNAcb1-2Mana1-3)Manb1-4GlcNAcb1-4(Fuca1-6)GlcNAcb1-Asn	2043.5	652.585	31.9347
8	A4G0F-ASN	GlcNAcb1-6(GlcNAcb1-2)Mana1-6(GlcNAcb1-4(GlcNAcb1-2)Mana1-3)Manb1-4GlcNAcb1-4(Fuca1-6)GlcNAcb1-Asn	297.75	235.65	79.1436
9	A2G2-ASN	Galb1-4GlcNAcb1-2Mana1-6(Galb1-4GlcNAcb1-2Mana1-3)Manb1-4GlcNAcb1-4GlcNAcb1-Asn	186	93.7479	50.4021
10	224A3G3-ASN	Galb1-4GlcNAcb1-2Mana1-6(Galb1-4GlcNAcb1-4(Galb1-4GlcNAcb1-2)Mana1-3)Manb1-4GlcNAcb1-4GlcNAcb1-Asn	159.75	89.5037	56.0274
11	226A3G3-ASN	Galb1-4GlcNAcb1-6(Galb1-4GlcNAcb1-2)Mana1-6(Galb1-4GlcNAcb1-2Mana1-3)Manb1-4GlcNAcb1-4GlcNAcb1-Asn	256	112.431	43.9182
12	A4G4-ASN	Galb1-4GlcNAcb1-6(Galb1-4GlcNAcb1-2)Mana1-6(Galb1-4GlcNAcb1-4(Galb1-4GlcNAcb1-2)Mana1-3)Manb1-4GlcNAcb1-4GlcNAcb1-Asn	229	97.1425	42.4203
13	A2G2F-ASN	Galb1-4GlcNAcb1-2Mana1-6(Galb1-4GlcNAcb1-2Mana1-3)Manb1-4GlcNAcb1-4(Fuca1-6)GlcNAcb1-Asn	171.5	82.4803	48.0935
14	224A3G3F-ASN	Galb1-4GlcNAcb1-2Mana1-6(Galb1-4GlcNAcb1-4(Galb1-4GlcNAcb1-2)Mana1-3)Manb1-4GlcNAcb1-4(Fuca1-6)GlcNAcb1-Asn	253	38.271	15.1269
15	226A3G3F-ASN	Galb1-4GlcNAcb1-6(Galb1-4GlcNAcb1-2)Mana1-6(Galb1-4GlcNAcb1-2Mana1-3)Manb1-4GlcNAcb1-4(Fuca1-6)GlcNAcb1-Asn	169.5	43.1161	25.4372
16	A4G4F-ASN	Galb1-4GlcNAcb1-6(Galb1-4GlcNAcb1-2)Mana1-6(Galb1-4GlcNAcb1-4(Galb1-4GlcNAcb1-2)Mana1-3)Manb1-4GlcNAcb1-4(Fuca1-6)GlcNAcb1-Asn	235.25	106.822	45.4078
17	2_3SA2-A2G2-ASN	Neu5Aca2-3Galb1-4GlcNAcb1-2Mana1-6(Neu5Aca2-3Galb1-4GlcNAcb1-2Mana1-3)Manb1-4GlcNAcb1-4GlcNAcb1-Asn	206.25	70.8161	34.3351
18	2_3SA3-224A3G3-ASN	Neu5Aca2-3Galb1-4GlcNAcb1-2Mana1-6(Neu5Aca2-3Galb1-4GlcNAcb1-4(Neu5Aca2-3Galb1-4GlcNAcb1-2)Mana1-3)Manb1-4GlcNAcb1-4GlcNAcb1-Asn	164	68.1518	41.556
19	2_3SA3-226A3G3-ASN	Neu5Aca2-3Galb1-4GlcNAcb1-6(Neu5Aca2-3Galb1-4GlcNAcb1-2)Mana1-6(Neu5Aca2-3Galb1-4GlcNAcb1-2Mana1-3)Manb1-4GlcNAcb1-4GlcNAcb1-Asn	170.5	45.9021	26.922
20	2_3SA4-A4G4-ASN	Neu5Aca2-3Galb1-4GlcNAcb1-6(Neu5Aca2-3Galb1-4GlcNAcb1-2)Mana1-6(Neu5Aca2-3Galb1-4GlcNAcb1-4(Neu5Aca2-3Galb1-4GlcNAcb1-2)Mana1-3)Manb1-4GlcNAcb1-4GlcNAcb1-Asn	157.75	65.8958	41.7723
21	2_3SA2-A2G2F-ASN	Neu5Aca2-3Galb1-4GlcNAcb1-2Mana1-6(Neu5Aca2-3Galb1-4GlcNAcb1-2Mana1-3)Manb1-4GlcNAcb1-4(Fuca1-6)GlcNAcb1-Asn	125	29.2233	23.3786
22	2_3SA3-224A3G3F-ASN	Neu5Aca2-3Galb1-4GlcNAcb1-2Mana1-6(Neu5Aca2-3Galb1-4GlcNAcb1-4(Neu5Aca2-3Galb1-4GlcNAcb1-2)Mana1-3)Manb1-4GlcNAcb1-4(Fuca1-6)GlcNAcb1-Asn	194.25	113.282	58.3179
23	2_3SA3-226A3G3F-ASN	Neu5Aca2-3Galb1-4GlcNAcb1-6(Neu5Aca2-3Galb1-4GlcNAcb1-2)Mana1-6(Neu5Aca2-3Galb1-4GlcNAcb1-2Mana1-3)Manb1-4GlcNAcb1-4(Fuca1-6)GlcNAcb1-Asn	200.25	105.992	52.9297
24	2_3SA4-A4G4F-ASN	Neu5Aca2-3Galb1-4GlcNAcb1-6(Neu5Aca2-3Galb1-4GlcNAcb1-2)Mana1-6(Neu5Aca2-3Galb1-4GlcNAcb1-4(Neu5Aca2-3Galb1-4GlcNAcb1-2)Mana1-3)Manb1-4GlcNAcb1-4(Fuca1-6)GlcNAcb1-Asn	268.25	120.801	45.033
25	2_6SA2-A2G2-ASN	Neu5Aca2-6Galb1-4GlcNAcb1-2Mana1-6(Neu5Aca2-6Galb1-4GlcNAcb1-2Mana1-3)Manb1-4GlcNAcb1-4GlcNAcb1-Asn	243.75	56.3582	23.1213
26	2_6SA3_224A3G3-ASN	Neu5Aca2-6Galb1-4GlcNAcb1-2Mana1-6(Neu5Aca2-6Galb1-4GlcNAcb1-4(Neu5Aca2-6Galb1-4GlcNAcb1-2)Mana1-3)Manb1-4GlcNAcb1-4GlcNAcb1-Asn	308.25	215.412	69.8822
27	2_6SA3-226A3G3-ASN	Neu5Aca2-6Galb1-4GlcNAcb1-6(Neu5Aca2-6Galb1-4GlcNAcb1-2)Mana1-6(Neu5Aca2-6Galb1-4GlcNAcb1-2Mana1-3)Manb1-4GlcNAcb1-4GlcNAcb1-Asn	203.25	59.4159	29.2329
28	2_6SA4-A4G4-ASN	Neu5Aca2-6Galb1-4GlcNAcb1-6(Neu5Aca2-6Galb1-4GlcNAcb1-2)Mana1-6(Neu5Aca2-6Galb1-4GlcNAcb1-4(Neu5Aca2-6Galb1-4GlcNAcb1-2)Mana1-3)Manb1-4GlcNAcb1-4GlcNAcb1-Asn	196.25	49.9892	25.4722
29	2_6SA2-A2G2F-ASN	Neu5Aca2-6Galb1-4GlcNAcb1-2Mana1-6(Neu5Aca2-6Galb1-4GlcNAcb1-2Mana1-3)Manb1-4GlcNAcb1-4(Fuca1-6)GlcNAcb1-Asn	221.5	105.193	47.4914
30	2_6SA3-224A3G3F-ASN	Neu5Aca2-6Galb1-4GlcNAcb1-2Mana1-6(Neu5Aca2-6Galb1-4GlcNAcb1-4(Neu5Aca2-6Galb1-4GlcNAcb1-2)Mana1-3)Manb1-4GlcNAcb1-4(Fuca1-6)GlcNAcb1-Asn	213.75	102.285	47.8527
31	2_6SA3-226A3G3F-ASN	Neu5Aca2-6Galb1-4GlcNAcb1-6(Neu5Aca2-6Galb1-4GlcNAcb1-2)Mana1-6(Neu5Aca2-6Galb1-4GlcNAcb1-2Mana1-3)Manb1-4GlcNAcb1-4(Fuca1-6)GlcNAcb1-Asn	142.5	72.7988	51.0869
32	2_6SA4-A4G4F-ASN	Neu5Aca2-6Galb1-4GlcNAcb1-6(Neu5Aca2-6Galb1-4GlcNAcb1-2)Mana1-6(Neu5Aca2-6Galb1-4GlcNAcb1-4(Neu5Aca2-6Galb1-4GlcNAcb1-2)Mana1-3)Manb1-4GlcNAcb1-4(Fuca1-6)GlcNAcb1-Asn	103.25	47.8844	46.3772
33	Man3-ASN	Mana1-6(Mana1-3)Manb1-4GlcNAcb1-4GlcNAcb1-Asn	133.5	62.7721	47.0203
34	Man5-AEAB	Mana1-6(Mana1-3)Mana1-6(Mana1-3)Manb1-4GlcNAcb1-4GlcNAc-AEAB	8617	2411.67	27.9874
35	NA2-AEAB	Galb1-4GlcNAcb1-2Mana1-6(Galb1-4GlcNAcb1-2Mana1-3)Manb1-4GlcNAcb1-4GlcNAc-AEAB	1622.75	39.3054	2.42215
36	2_6SA-NA2-AEAB	Neu5Aca2-6Galb1-4GlcNAcb1-2Mana1-6(Neu5Aca2-6Galb1-4GlcNAcb1-2Mana1-3)Manb1-4GlcNAcb1-4GlcNAc-AEAB	1703.5	45.9674	2.69841
37	LSTc	Neu5Aca2-6Galb1-4GlcNAcb1-3Galb1-4Glc-AEAB	2201.5	212.986	9.67458
38	LS-Tetrasaccharide d / LSTd / Sialyl-Lacto-N-tetraose d	Neu5Aca2-3Galb1-4GlcNAcb1-3Galb1-4Glc-AEAB	2257.25	40.4094	1.7902
