## Supplementary Table 3 for "SARS-CoV-2 Spike Protein Interacts with Multiple Innate Immune Receptors"

### Sheet: Summary
Table S2: O-glycopeptides detected in the full-length S protein using C18-RP-LC-ESI-MS/MS. The S protein was treated with PNGase F, trypsin and optionally also with sialidase and AspN. Glycosylation sites Thr323, Thr 678, Ser678 and Thr1160 were confirmed based on the corresponding EThcD spectra and one further O-glycosylation site was identifed in the region of Tyr28-Arg34. D - deamidation after…
Peptide sequence	Glycosylation site	Glycan composition	Retention time [min]	[M+2H]2+	ppm error	[M+3H]3+	ppm error	[M+4H]4+	ppm error	Enzyme treatment
TQLPPAYTNSFTR	Tyr28-Arg34	-	45.8	748.383	2.75929					PNGase F / trypsin / sialidase
TQLPPAYTNSFTR	Tyr28-Arg34	N1H1*	43	930.949	2.64784					PNGase F / trypsin / sialidase
VQPTESIVR	Thr323	N1	26.1	616.33	0.494865					PNGase F / trypsin
VQPTESIVR	Thr323	N1H1	23.9	697.357	0.724163					PNGase F / trypsin
VQPTESIVR	Thr323	N1H1S1	30.8	842.904	0.124569					PNGase F / trypsin
VQPTESIVR	Thr323	N1H1S2	37.5	988.453	1.01674					PNGase F / trypsin
VQPTESIVR	Thr323	N2H1	23.3	798.897	0.506949					PNGase F / trypsin
VQPTESIVR	Thr323	N2H2	23.3	879.923	0.914853					PNGase F / trypsin
VQPTESIVR	Thr323	N2H2S1	29.8	1025.47	1.17507					PNGase F / trypsin
AGCLIGAEHVDNSYECDIPIGAGICASYQTQTNSPR	Thr678	-	63.7			1308.93	1.01355	981.946	1.22461	PNGase F / trypsin
AGCLIGAEHVDNSYECDIPIGAGICASYQTQTNSPR	Thr678	N1H1	62.4			1430.63	-0.493953	1073.23	0.421625	PNGase F / trypsin
AGCLIGAEHVDNSYECDIPIGAGICASYQTQTNSPR	Thr678	N2H2S1	65.3					1237.29	0.931475	PNGase F / trypsin
AGCLIGAEHVDNSYECDIPIGAGICASYQTQTNSPR	Thr678	N2H2S2	70.2					1310.06	0.765233	PNGase F / trypsin
DIPIGAGICASYQTQTNSPR	Thr678	-	55	1075.02	2.1674	717.018	2.13384			PNGase F / trypsin / AspN / sialidase
DIPIGAGICASYQTQTNSPR	Thr678	N1H1*	52.5	1257.59	1.69372	838.729	2.02291			PNGase F / trypsin / AspN / sialidase
DIPIGAGICASYQTQTNSPR	Thr678	N2H2*	50.6	1440.15	0.854076	960.44	2.46068			PNGase F / trypsin / AspN / sialidase
AAASVASQSIIAY	Ser686	-	55.3	626.333	1.0777					PNGase F / trypsin / sialidase
AAASVASQSIIAY	Ser686	N1H1*	51.3	808.9	1.32897					PNGase F / trypsin / sialidase
AAASVASQSIIAY	Ser686	N2H2*	49.5	991.466	1.28598					PNGase F / trypsin / sialidase
DHTSPDVDLGDISGINASVVNIQK	Thr1160	-	65.6			832.088	2.61992			PNGase F / trypsin / sialidase
DHTSPDVDLGDISGINASVVNIQK	Thr1160	N2H2*	62.3			1075.51	1.31411			PNGase F / trypsin / sialidase
DHTSPDVDLGDISGIDASVVNIQK	Thr1160	-	67.8			832.417	3.69608			PNGase F / trypsin / sialidase
DHTSPDVDLGDISGIDASVVNIQK	Thr1160	N2H2*	64.4			1075.84	1.96127			PNGase F / trypsin / sialidase
